# Identification of 17 novel epigenetic biomarkers associated with anxiety disorders using differential methylation analysis followed by machine learning-based validation

**DOI:** 10.1101/2024.05.23.595430

**Authors:** Yoonsung Kwon, Asta Blazyte, Yeonsu Jeon, Yeo Jin Kim, Kyungwhan An, Sungwon Jeon, Hyojung Ryu, Dong-Hyun Shin, Jihye Ahn, Hyojin Um, Younghui Kang, Hyebin Bak, Byoung-Chul Kim, Semin Lee, Hyung-Tae Jung, Eun-Seok Shin, Jong Bhak

## Abstract

**Background:** The changes in DNA methylation patterns may reflect both physical and mental well-being, the latter being a relatively unexplored avenue in terms of clinical utility for psychiatric disorders. In this study, our objective was to identify the methylation-based biomarkers for anxiety disorders and subsequently validate their reliability.

**Methods:** A comparative differential methylation analysis was performed on whole blood samples from 94 anxiety disorder patients and 296 control samples using targeted bisulfite sequencing. Subsequent validation of identified biomarkers employed an artificial intelligence-based risk prediction models: a linear calculation-based methylation risk score model and two tree-based machine learning models: Random Forest and XGBoost.

**Results:** 17 novel epigenetic methylation biomarkers were identified to be associated with anxiety disorders. These biomarkers were predominantly localized near CpG islands, and they were associated with two distinct biological processes: 1) cell apoptosis and mitochondrial dysfunction and 2) the regulation of neurosignaling. We further developed a robust diagnostic risk prediction system to classify anxiety disorders from healthy controls using the 17 biomarkers. Machine learning validation confirmed the robustness of our biomarker set, with XGBoost as the best-performing algorithm, an area under the curve of 0.876.

**Conclusion:** Our findings support the potential of blood liquid biopsy in enhancing the clinical utility of anxiety disorder diagnostics. This unique set of epigenetic biomarkers holds the potential for early diagnosis, prediction of treatment efficacy, continuous monitoring, health screening, and the delivery of personalized therapeutic interventions for individuals affected by anxiety disorders.
