## Supplementary material for "Identification of 17 novel epigenetic biomarkers associated with anxiety disorders using differential methylation analysis followed by machine learning-based validation": Table S1

### Sheet: Table S1
Training and validation sets stratified by gender, age, and anxiety disorder type
Sample Group		Anxiety Disorder Patient			Healthy Control
Sample Set		Train Set	Validation Set	P-value	Train Set	Validation Set	P-value
Sex, %Male (n)		41.42% (28/66)	46.43% (13/28)	0.821	45.41% (94/207)	44.94% (40/89)	1
Age, mean (std)		43.42 (15.69)	41.93 (15.46)	0.676	40.43 (15.90)	40.34 (15.43)	0.965
Type of Anxiety Disorder	Panic disorder (n (%))	7 (10.61%)	3 (10.71%)	0.98	0 (0%)	0 (0%)	NA
	Social anxiety disorder (n (%))	4 (6.06%)	2 (3.03%)		0 (0%)	0 (0%)
	Generalized anxiety disorder (n (%))	55 (83.33%)	23 (82.14%)		0 (0%)	0 (0%)
