## Supplementary material for "Identification of 17 novel epigenetic biomarkers associated with anxiety disorders using differential methylation analysis followed by machine learning-based validation": Table S2

### Sheet: Table S2
Tuned hyperparameters of XGBoost model
Reproducibility of Marker Set	max_depth	min_child_weight	gamma	subsample	colsample_bytree	n_estimators
0.95	3	2	0	0.5	0.625	100
0.97	1	3	0	0.625	0.917	100
0.98	2	3	0	0.5	0.5	333
0.99	1	1	0	0.875	0.833	300
1	3	1	3	0.75	0.5	300
