## Supplementary material for "Identification of 17 novel epigenetic biomarkers associated with anxiety disorders using differential methylation analysis followed by machine learning-based validation": Table S3

### Sheet: Table S3
Tuned hyperparameters of Random Forest model
Reproducibility of Marker Set	max_depth	min_samples_split	min_samples_leaf	n_estimators
0.95	5	1	6	900
0.97	5	1	9	800
0.98	5	1	2	100
0.99	5	1	7	100
1	36	1	6	100
