## Supplementary material for "Identification of 17 novel epigenetic biomarkers associated with anxiety disorders using differential methylation analysis followed by machine learning-based validation": Table S4

### Sheet: Table S4
Statistics of differential methylation analysis results for markers with ≥95% reproducibility during 1,000 times of iterations
Chromosome	Position	Bootstrap Reproducibility (%)	Min FDR	Quantile25 FDR	Median FDR	Quantile75 FDR	Max FDR	Min Average Methylation Difference (%) (Anxiety Patient - Healthy Control)	Quantile25 Average Methylation Difference (%) (Anxiety Patient - Healthy Control)	Median Average Methylation Difference (%) (Anxiety Patient - Healthy Control)	Quantile75 Average Methylation Difference (%) (Anxiety Patient - Healthy Control)	Max Average Methylation Difference (%) (Anxiety Patient - Healthy Control)
chr1	45339798	100	2.63882e-10	4.90674e-08	1.82373e-07	6.78894e-07	6.65259e-05	-15.3825	-13.8009	-13.2978	-12.8574	-11.3706
chr7	19708978	95.6	6.92654e-10	9.84656e-07	4.97778e-06	2.0309e-05	0.00731212	-14.4706	-12.1013	-11.446	-10.9029	-8.94652
chr7	19708981	99.1	1.12986e-08	2.58102e-06	1.10345e-05	3.99215e-05	0.00565052	-14.7194	-12.7528	-12.1456	-11.5205	-9.31493
chr7	19708988	99.6	6.92654e-10	8.52104e-07	3.77703e-06	1.6736e-05	0.00731212	-15.4568	-13.0662	-12.4046	-11.7645	-9.31681
chr7	19708990	100	1.57753e-09	1.05383e-06	5.82219e-06	2.45479e-05	0.00230849	-15.3014	-13.1191	-12.4973	-11.8479	-10.0128
chr10	632863	100	1.94714e-08	1.9117e-05	0.00011584	0.000560487	0.0466556	-31.612	-27.3178	-25.8724	-24.6321	-20.3486
chr10	119892349	98.7	2.52459e-08	5.3556e-06	1.93203e-05	6.88462e-05	0.00998961	-14.7914	-12.4535	-11.9067	-11.3154	-8.54946
chr10	132767837	99.8	1.10196e-06	0.000222881	0.000788432	0.00209308	0.0688743	10.8935	12.6613	13.1588	13.664	15.6933
chr11	64304843	100	5.4732e-11	6.56546e-08	2.82232e-07	1.00762e-06	0.000124775	-15.7262	-13.5156	-12.9788	-12.4336	-10.3493
chr16	30610279	97.5	1.27172e-10	3.48125e-08	1.77281e-07	7.10508e-07	0.000306475	-13.5315	-11.9436	-11.4654	-10.9833	-9.21874
chr16	30610288	99.1	3.24974e-11	8.05405e-08	4.20225e-07	1.85186e-06	0.000412632	-14.1585	-12.2795	-11.7877	-11.2331	-9.38054
chr17	30379602	98.8	1.93034e-07	6.47913e-05	0.000219079	0.000875995	0.0392112	-15.283	-12.8076	-12.1591	-11.5553	-9.42454
chr17	30379604	98.1	1.19349e-07	3.31959e-05	0.000146548	0.000557752	0.0572743	-14.6174	-12.6874	-12.045	-11.3927	-9.2016
chr17	30379614	99.4	1.15573e-08	1.11686e-05	4.48811e-05	0.000179444	0.0262435	-16.0584	-13.4689	-12.8356	-12.1151	-9.19582
chr17	38297134	97.9	1.42544e-08	5.07355e-06	2.2839e-05	0.00010187	0.0149813	-15.161	-12.6839	-12.0462	-11.3013	-8.7463
chr17	38297137	99.9	1.64787e-09	8.48407e-07	4.15896e-06	2.08659e-05	0.00258156	-16.2162	-13.5373	-12.901	-12.2159	-9.4733
chr18	46104880	99.8	2.97729e-09	8.30518e-07	3.38767e-06	1.16456e-05	0.00116123	-14.7002	-12.8573	-12.3099	-11.7342	-9.92045
chrX	2583990	99.5	4.8875e-07	5.69993e-05	0.000184136	0.000550767	0.01099	-14.9875	-12.706	-12.1309	-11.5302	-9.57421
