## Supplementary material for "Identification of 17 novel epigenetic biomarkers associated with anxiety disorders using differential methylation analysis followed by machine learning-based validation": Table S5

### Sheet: Table S5
Statistics of methylation values for the 17 biomarkers across different types of anxiety disorders
Chromosome	Position	(Healthy Control) vs (Generalized Anxiety Disorder)		(Healthy Control) vs (Panic Disorder)		(Healthy Control) vs (Social Anxiety Disorder)		(Generalized Anxiety Disorder) vs (Panic Disorder)		(Generalized Anxiety Disorder) vs (Social Anxiety Disorder)		(Panic Disorder) vs (Social Anxiety Disorder)
		p-value	Absolute Mean Methylation Difference	p-value	Absolute Mean Methylation Difference	p-value	Absolute Mean Methylation Difference	p-value	Absolute Mean Methylation Difference	p-value	Absolute Mean Methylation Difference	p-value	Absolute Mean Methylation Difference
chr1	45339798	1.90793e-18	13.8778	0.000169143	13.9043	0.000373365	16.2335	0.947583	0.0264131	0.322154	2.35568	0.21978	2.32927
chr7	19708981	5.82246e-12	12.3961	0.0224731	10.7403	0.0648173	11.0479	0.58077	1.65588	0.626705	1.34829	0.9135	0.307595
chr7	19708988	9.04971e-12	12.3171	0.00293502	13.2194	0.007735	16.5258	0.762304	0.902361	0.399448	4.2087	0.514872	3.30633
chr7	19708990	6.59729e-11	11.9145	0.00291752	12.8866	0.0145313	14.7522	0.469506	0.972081	0.543165	2.83766	0.828138	1.86558
chr10	632863	2.81557e-11	23.5556	0.00760359	22.9903	0.0104107	32.8388	0.890193	0.565304	0.590262	9.28318	0.447365	9.84848
chr10	119892349	6.20081e-12	12.3377	0.0116687	11.543	0.0309185	11.9394	0.654811	0.794713	0.76113	0.398329	0.874875	0.396384
chr10	132767837	5.36943e-12	13.0428	0.00179885	14.2312	0.00700868	15.186	0.37122	1.18839	0.348213	2.14324	0.712787	0.954849
chr11	64304843	1.32203e-15	12.953	0.0134614	11.2631	0.021579	12.4147	0.167552	1.68985	0.930313	0.538224	0.44703	1.15163
chr18	46104880	8.1694e-12	12.196	0.0273933	10.4083	0.0392719	11.6341	0.545266	1.78763	0.774412	0.561839	0.635365	1.22579
chr16	30610279	4.75597e-14	10.8452	0.0187114	9.34928	0.00211002	14.606	0.350473	1.49594	0.130681	3.76078	0.0732943	5.25672
chr16	30610288	4.1541e-14	11.6403	3.59772e-05	15.0505	0.0769718	9.86165	0.135538	3.41023	0.560576	1.77867	0.211596	5.18889
chr17	38297134	1.26705e-10	11.4448	0.000563407	14.7592	0.00841248	16.3813	0.226406	3.31441	0.277652	4.93644	0.786112	1.62203
chr17	38297137	2.00221e-12	12.2491	0.000181863	16.8335	0.0322299	15.07	0.116139	4.58446	0.664126	2.82099	1	1.76346
chr17	30379602	4.53796e-12	12.5559	0.262999	6.28756	0.193235	8.23288	0.0300182	6.26834	0.183826	4.32302	0.587319	1.94532
chr17	30379604	1.03887e-12	12.2715	0.312365	5.15958	0.415292	5.40081	0.0101286	7.11192	0.0466404	6.87069	1	0.241229
chr17	30379614	2.10064e-12	12.9231	0.683996	3.52482	0.144502	9.06726	0.00308178	9.39825	0.38972	3.85581	0.180569	5.54244
chrX	2583990	2.93373e-09	11.3909	6.44672e-05	16.156	0.0899934	10.8441	0.0155214	4.76501	0.761075	0.546892	0.0195205	5.3119
