## Supplementary material for "Identification of 17 novel epigenetic biomarkers associated with anxiety disorders using differential methylation analysis followed by machine learning-based validation": Table S6

### Sheet: Table S6
GO, KEGG enrichment result of 17 methylation biomarkers
Term ID	Description	p-value	adjusted p-value	% Associated Genes	Nr. Genes	Associated Genes Found
GO:0000166	nucleotide binding	1	1	0.0396668	1	ATP5F1A
GO:0000275	mitochondrial proton-transporting ATP synthase complex, catalytic sector F(1)	0.0029853	0.190064	16.6667	1	ATP5F1A
GO:0000313	organellar ribosome	0.0453801	0.247646	1.07527	1	MRPL45
GO:0000315	organellar large ribosomal subunit	0.0290091	0.209085	1.69492	1	MRPL45
GO:0000700	mismatch base pair DNA N-glycosylase activity	0.00199109	0.152119	25	1	MUTYH
GO:0000701	purine-specific mismatch base pair DNA N-glycosylase activity	0.000995991	0.190234	50	1	MUTYH
GO:0000702	oxidized base lesion DNA N-glycosylase activity	0.00199109	0.152119	25	1	MUTYH
GO:0000785	chromatin	0.509758	0.610431	0.0724113	1	ESRRA
GO:0000976	transcription cis-regulatory region binding	0.189869	0.348702	0.123686	2	ESRRA, ZNF689
GO:0000977	RNA polymerase II transcription regulatory region sequence-specific DNA binding	0.167459	0.336681	0.133869	2	ESRRA, ZNF689
GO:0000978	RNA polymerase II cis-regulatory region sequence-specific DNA binding	0.126741	0.302595	0.15873	2	ESRRA, ZNF689
GO:0000981	DNA-binding transcription factor activity, RNA polymerase II-specific	0.158705	0.327704	0.138408	2	ESRRA, ZNF689
GO:0000987	cis-regulatory region sequence-specific DNA binding	0.130611	0.304228	0.155885	2	ESRRA, ZNF689
GO:0001067	transcription regulatory region nucleic acid binding	0.190238	0.347708	0.123533	2	ESRRA, ZNF689
GO:0001501	skeletal system development	0.252996	0.401015	0.17331	1	ESRRA
GO:0001649	osteoblast differentiation	0.116018	0.297443	0.406504	1	ESRRA
GO:0001650	fibrillar center	0.0745949	0.263845	0.645161	1	ESRRA
GO:0001667	ameboidal-type cell migration	0.207742	0.359083	0.21645	1	ATP5F1A
GO:0001935	endothelial cell proliferation	0.0833853	0.269942	0.574713	1	ATP5F1A
GO:0001936	regulation of endothelial cell proliferation	0.0745949	0.263845	0.645161	1	ATP5F1A
GO:0001937	negative regulation of endothelial cell proliferation	0.0212181	0.192983	2.32558	1	ATP5F1A
GO:0002020	protease binding	0.0736652	0.262991	0.653595	1	ATP5F1A
GO:0002520	immune system development	0.427552	0.553644	0.0918274	1	ESRRA
GO:0002521	leukocyte differentiation	0.270812	0.417138	0.160256	1	ESRRA
GO:0002573	myeloid leukocyte differentiation	0.110653	0.295591	0.42735	1	ESRRA
GO:0002682	regulation of immune system process	0.567321	0.643076	0.0619963	1	ESRRA
GO:0002761	regulation of myeloid leukocyte differentiation	0.0610316	0.261956	0.793651	1	ESRRA
GO:0003676	nucleic acid binding	0.00122318	0.155751	0.164978	7	ATP5F1A, ESRRA, MRPL45, MUTYH, SEC23IP, TOE1, ZNF689
GO:0003677	DNA binding	0.142963	0.321245	0.110497	3	ESRRA, MUTYH, ZNF689
GO:0003684	damaged DNA binding	0.0377073	0.214988	1.2987	1	MUTYH
GO:0003690	double-stranded DNA binding	0.0524433	0.253586	0.167973	3	ESRRA, MUTYH, ZNF689
GO:0003700	DNA-binding transcription factor activity	0.238794	0.384892	0.106553	2	ESRRA, ZNF689
GO:0003707	nuclear steroid receptor activity	0.0128784	0.163985	3.84615	1	ESRRA
GO:0003723	RNA binding	0.00769349	0.172877	0.230017	4	ATP5F1A, MRPL45, SEC23IP, TOE1
GO:0004180	carboxypeptidase activity	0.0251206	0.199918	1.96078	1	CPD
GO:0004181	metallocarboxypeptidase activity	0.0173015	0.178626	2.85714	1	CPD
GO:0004185	serine-type carboxypeptidase activity	0.0029853	0.190064	16.6667	1	CPD
GO:0004445	inositol-polyphosphate 5-phosphatase activity	0.00447493	0.189936	11.1111	1	INPP5A
GO:0004518	nuclease activity	0.121354	0.304983	0.387597	1	TOE1
GO:0004527	exonuclease activity	0.0463353	0.249297	1.05263	1	TOE1
GO:0004532	exoribonuclease activity	0.0226831	0.196931	2.17391	1	TOE1
GO:0004540	ribonuclease activity	0.0736652	0.262991	0.653595	1	TOE1
GO:0004620	phospholipase activity	0.100288	0.294693	0.473934	1	SEC23IP
GO:0004879	nuclear receptor activity	0.0309481	0.214949	1.5873	1	ESRRA
GO:0005102	signaling receptor binding	0.586388	0.651163	0.0589623	1	ATP5F1A
GO:0005216	ion channel activity	0.297363	0.436895	0.143678	1	ATP5F1A
GO:0005261	cation channel activity	0.251846	0.400855	0.174216	1	ATP5F1A
GO:0005496	steroid binding	0.0567861	0.261353	0.854701	1	ESRRA
GO:0005524	ATP binding	0.554495	0.634183	0.0641437	1	ATP5F1A
GO:0005615	extracellular space	0.699518	0.730098	0.0551116	2	ATP5F1A, CPD
GO:0005634	nucleus	0.532152	0.614145	0.0626096	5	ATP5F1A, ESRRA, MUTYH, TOE1, ZNF689
GO:0005654	nucleoplasm	0.458033	0.571793	0.0692681	3	ESRRA, MUTYH, TOE1
GO:0005694	chromosome	1	1	0.0504032	1	ESRRA
GO:0005730	nucleolus	0.0978263	0.294249	0.185014	2	ESRRA, TOE1
GO:0005737	cytoplasm	0.750372	0.756312	0.0566526	7	ATP5F1A, ESRRA, MRPL45, MUTYH, SEC23IP, TOE1, ZNF689
GO:0005739	mitochondrion	0.0508305	0.252172	0.170068	3	ATP5F1A, MRPL45, MUTYH
GO:0005740	mitochondrial envelope	0.0626994	0.260339	0.238663	2	ATP5F1A, MRPL45
GO:0005743	mitochondrial inner membrane	0.0256936	0.196299	0.389105	2	ATP5F1A, MRPL45
GO:0005753	mitochondrial proton-transporting ATP synthase complex	0.0109069	0.160248	4.54545	1	ATP5F1A
GO:0005754	mitochondrial proton-transporting ATP synthase, catalytic core	0.000995991	0.190234	50	1	ATP5F1A
GO:0005759	mitochondrial matrix	0.0253218	0.197407	0.392157	2	ATP5F1A, MRPL45
GO:0005761	mitochondrial ribosome	0.0453801	0.247646	1.07527	1	MRPL45
GO:0005762	mitochondrial large ribosomal subunit	0.0290091	0.209085	1.69492	1	MRPL45
GO:0005783	endoplasmic reticulum	1	1	0.0466418	1	SEC23IP
GO:0005793	endoplasmic reticulum-Golgi intermediate compartment	0.0685367	0.259218	0.704225	1	SEC23IP
GO:0005794	Golgi apparatus	0.599259	0.659703	0.0570125	1	SEC23IP
GO:0005829	cytosol	0.299924	0.435631	0.0175346	1	SEC23IP
GO:0005840	ribosome	0.113787	0.297715	0.414938	1	MRPL45
GO:0005856	cytoskeleton	1	1	0.0400481	1	ESRRA
GO:0005886	plasma membrane	1	1	0.0486776	3	ATP5F1A, CPD, INPP5A
GO:0005975	carbohydrate metabolic process	0.278276	0.423512	0.15528	1	INPP5A
GO:0006066	alcohol metabolic process	0.183994	0.342857	0.247525	1	INPP5A
GO:0006091	generation of precursor metabolites and energy	0.240254	0.385618	0.183824	1	ATP5F1A
GO:0006119	oxidative phosphorylation	0.072269	0.262922	0.666667	1	ATP5F1A
GO:0006139	nucleobase-containing compound metabolic process	0.167676	0.333606	0.0854847	5	ATP5F1A, ESRRA, MUTYH, TOE1, ZNF689
GO:0006163	purine nucleotide metabolic process	0.227317	0.37591	0.195695	1	ATP5F1A
GO:0006164	purine nucleotide biosynthetic process	0.121354	0.304983	0.387597	1	ATP5F1A
GO:0006259	DNA metabolic process	0.439205	0.563008	0.0886525	1	MUTYH
GO:0006281	DNA repair	0.275299	0.422346	0.157233	1	MUTYH
GO:0006284	base-excision repair	0.0241463	0.200519	2.04082	1	MUTYH
GO:0006285	base-excision repair, AP site formation	0.00596257	0.175208	8.33333	1	MUTYH
GO:0006298	mismatch repair	0.0212181	0.192983	2.32558	1	MUTYH
GO:0006304	DNA modification	0.062913	0.258417	0.769231	1	MUTYH
GO:0006351	transcription, DNA-templated	1	1	0.0537346	2	ESRRA, ZNF689
GO:0006355	regulation of transcription, DNA-templated	0.69748	0.742165	0.0554939	2	ESRRA, ZNF689
GO:0006357	regulation of transcription by RNA polymerase II	0.634145	0.690152	0.073692	2	ESRRA, ZNF689
GO:0006366	transcription by RNA polymerase II	0.639886	0.694422	0.0710732	2	ESRRA, ZNF689
GO:0006396	RNA processing	0.402651	0.534072	0.0992064	1	TOE1
GO:0006412	translation	0.308167	0.439253	0.137741	1	MRPL45
GO:0006508	proteolysis	1	1	0.0534759	1	CPD
GO:0006518	peptide metabolic process	0.0767886	0.266666	0.212766	2	CPD, MRPL45
GO:0006629	lipid metabolic process	0.17034	0.33199	0.13245	2	ATP5F1A, INPP5A
GO:0006644	phospholipid metabolic process	0.203692	0.356928	0.221239	1	INPP5A
GO:0006650	glycerophospholipid metabolic process	0.169777	0.332589	0.27027	1	INPP5A
GO:0006725	cellular aromatic compound metabolic process	0.182642	0.342005	0.0821558	5	ATP5F1A, ESRRA, MUTYH, TOE1, ZNF689
GO:0006753	nucleoside phosphate metabolic process	0.2663	0.413523	0.163399	1	ATP5F1A
GO:0006754	ATP biosynthetic process	0.0520486	0.254905	0.934579	1	ATP5F1A
GO:0006793	phosphorus metabolic process	0.650548	0.700026	0.0670691	2	ATP5F1A, INPP5A
GO:0006796	phosphate-containing compound metabolic process	0.648823	0.700142	0.067659	2	ATP5F1A, INPP5A
GO:0006810	transport	1	1	0.0415628	2	ATP5F1A, SEC23IP
GO:0006811	ion transport	0.582772	0.649035	0.0595238	1	ATP5F1A
GO:0006812	cation transport	0.487547	0.595025	0.0770416	1	ATP5F1A
GO:0006886	intracellular protein transport	0.372862	0.505082	0.10929	1	SEC23IP
GO:0006888	endoplasmic reticulum to Golgi vesicle-mediated transport	0.070871	0.262842	0.680272	1	SEC23IP
GO:0006915	apoptotic process	1	1	0.0491642	1	ATP5F1A
GO:0006974	cellular response to DNA damage stimulus	0.379703	0.510727	0.106838	1	MUTYH
GO:0006996	organelle organization	0.698399	0.732936	0.0240558	1	SEC23IP
GO:0007030	Golgi organization	0.0843062	0.27063	0.568182	1	SEC23IP
GO:0007165	signal transduction	0.734621	0.746344	0.0315657	2	ESRRA, INPP5A
GO:0007275	multicellular organism development	0.468271	0.580778	0.019755	1	ESRRA
GO:0007517	muscle organ development	0.165977	0.337251	0.277008	1	ZNF689
GO:0007519	skeletal muscle tissue development	0.0824635	0.271561	0.581395	1	ZNF689
GO:0008104	protein localization	1	1	0.0385654	1	SEC23IP
GO:0008180	COP9 signalosome	0.0192615	0.188664	2.5641	1	ATP5F1A
GO:0008233	peptidase activity	0.433256	0.557252	0.0902527	1	CPD
GO:0008235	metalloexopeptidase activity	0.0357805	0.216955	1.36986	1	CPD
GO:0008236	serine-type peptidase activity	0.149327	0.329727	0.310559	1	CPD
GO:0008237	metallopeptidase activity	0.108409	0.300089	0.436681	1	CPD
GO:0008238	exopeptidase activity	0.0539461	0.254413	0.900901	1	CPD
GO:0008270	zinc ion binding	0.0667367	0.257509	0.230415	2	CPD, ESRRA
GO:0008285	negative regulation of cell population proliferation	0.322339	0.447759	0.130548	1	ATP5F1A
GO:0008324	cation transmembrane transporter activity	0.371551	0.505098	0.109769	1	ATP5F1A
GO:0008408	3'-5' exonuclease activity	0.0304637	0.215503	1.6129	1	TOE1
GO:0008534	oxidized purine nucleobase lesion DNA N-glycosylase activity	0.00149365	0.142644	33.3333	1	MUTYH
GO:0009059	macromolecule biosynthetic process	0.715652	0.738862	0.0606796	3	ESRRA, MRPL45, ZNF689
GO:0009060	aerobic respiration	0.0962026	0.293995	0.49505	1	ATP5F1A
GO:0009117	nucleotide metabolic process	0.263657	0.414472	0.165289	1	ATP5F1A
GO:0009141	nucleoside triphosphate metabolic process	0.133693	0.307654	0.34965	1	ATP5F1A
GO:0009142	nucleoside triphosphate biosynthetic process	0.0676016	0.258238	0.714286	1	ATP5F1A
GO:0009144	purine nucleoside triphosphate metabolic process	0.124454	0.306718	0.377358	1	ATP5F1A
GO:0009145	purine nucleoside triphosphate biosynthetic process	0.0591468	0.262722	0.819672	1	ATP5F1A
GO:0009150	purine ribonucleotide metabolic process	0.221769	0.369938	0.201207	1	ATP5F1A
GO:0009152	purine ribonucleotide biosynthetic process	0.1178	0.299998	0.4	1	ATP5F1A
GO:0009165	nucleotide biosynthetic process	0.15491	0.326937	0.298507	1	ATP5F1A
GO:0009199	ribonucleoside triphosphate metabolic process	0.12622	0.305166	0.371747	1	ATP5F1A
GO:0009201	ribonucleoside triphosphate biosynthetic process	0.0624429	0.262123	0.775194	1	ATP5F1A
GO:0009205	purine ribonucleoside triphosphate metabolic process	0.122241	0.305203	0.384615	1	ATP5F1A
GO:0009206	purine ribonucleoside triphosphate biosynthetic process	0.0586751	0.263693	0.826446	1	ATP5F1A
GO:0009259	ribonucleotide metabolic process	0.230472	0.379483	0.192678	1	ATP5F1A
GO:0009260	ribonucleotide biosynthetic process	0.124896	0.305834	0.37594	1	ATP5F1A
GO:0009725	response to hormone	0.0749371	0.262623	0.21575	2	ATP5F1A, ESRRA
GO:0009755	hormone-mediated signaling pathway	0.0980204	0.29253	0.485437	1	ESRRA
GO:0009888	tissue development	0.277891	0.424617	0.0961538	2	ESRRA, ZNF689
GO:0009889	regulation of biosynthetic process	1	1	0.0454752	2	ESRRA, ZNF689
GO:0009891	positive regulation of biosynthetic process	1	1	0.0454959	1	ESRRA
GO:0009893	positive regulation of metabolic process	0.697964	0.736525	0.0246914	1	ESRRA
GO:0010033	response to organic substance	0.665257	0.713843	0.0626763	2	ATP5F1A, ESRRA
GO:0010035	response to inorganic substance	0.265546	0.414034	0.163934	1	ATP5F1A
GO:0010243	response to organonitrogen compound	0.426043	0.553566	0.0922509	1	ESRRA
GO:0010256	endomembrane system organization	0.267807	0.414179	0.162338	1	SEC23IP
GO:0010467	gene expression	0.187482	0.345982	0.0812216	5	CPD, ESRRA, MRPL45, TOE1, ZNF689
GO:0010468	regulation of gene expression	1	1	0.0392234	2	ESRRA, ZNF689
GO:0010556	regulation of macromolecule biosynthetic process	1	1	0.0482393	2	ESRRA, ZNF689
GO:0010557	positive regulation of macromolecule biosynthetic process	1	1	0.0491159	1	ESRRA
GO:0010594	regulation of endothelial cell migration	0.0866048	0.273414	0.552486	1	ATP5F1A
GO:0010595	positive regulation of endothelial cell migration	0.0572587	0.260391	0.847458	1	ATP5F1A
GO:0010604	positive regulation of macromolecule metabolic process	0.699973	0.728582	0.0268456	1	ESRRA
GO:0010631	epithelial cell migration	0.150188	0.329723	0.308642	1	ATP5F1A
GO:0010632	regulation of epithelial cell migration	0.114233	0.296851	0.413223	1	ATP5F1A
GO:0010634	positive regulation of epithelial cell migration	0.0778422	0.267889	0.617284	1	ATP5F1A
GO:0010939	regulation of necrotic cell death	0.0207292	0.193136	2.38095	1	MUTYH
GO:0010941	regulation of cell death	0.215434	0.365758	0.114025	2	INPP5A, MUTYH
GO:0012501	programmed cell death	0.280215	0.424771	0.0956023	2	ATP5F1A, MUTYH
GO:0012506	vesicle membrane	0.483438	0.591901	0.0779423	1	SEC23IP
GO:0012507	ER to Golgi transport vesicle membrane	0.0328837	0.209359	1.49254	1	SEC23IP
GO:0014070	response to organic cyclic compound	0.0853846	0.271808	0.2002	2	ATP5F1A, ESRRA
GO:0014850	response to muscle activity	0.0123859	0.163152	4	1	ATP5F1A
GO:0015030	Cajal body	0.0343331	0.211536	1.42857	1	TOE1
GO:0015031	protein transport	0.574071	0.644986	0.0609013	1	SEC23IP
GO:0015075	ion transmembrane transporter activity	0.443042	0.56414	0.0876424	1	ATP5F1A
GO:0015078	proton transmembrane transporter activity	0.070871	0.262842	0.680272	1	ATP5F1A
GO:0015252	proton channel activity	0.0133708	0.164762	3.7037	1	ATP5F1A
GO:0015267	channel activity	0.317056	0.448575	0.133156	1	ATP5F1A
GO:0015318	inorganic molecular entity transmembrane transporter activity	0.408267	0.537787	0.0974659	1	ATP5F1A
GO:0015630	microtubule cytoskeleton	0.522459	0.610335	0.0699301	1	ESRRA
GO:0015934	large ribosomal subunit	0.0586751	0.263693	0.826446	1	MRPL45
GO:0015980	energy derivation by oxidation of organic compounds	0.160885	0.328653	0.286533	1	ATP5F1A
GO:0016021	integral component of membrane	0.298945	0.437537	0.0168947	1	CPD
GO:0016043	cellular component organization	0.180919	0.340449	0.0150534	1	SEC23IP
GO:0016070	RNA metabolic process	0.708585	0.733549	0.0635189	3	ESRRA, TOE1, ZNF689
GO:0016073	snRNA metabolic process	0.0324001	0.209777	1.51515	1	TOE1
GO:0016180	snRNA processing	0.0182819	0.183782	2.7027	1	TOE1
GO:0016192	vesicle-mediated transport	0.595304	0.657243	0.0576037	1	SEC23IP
GO:0016298	lipase activity	0.121354	0.304983	0.387597	1	SEC23IP
GO:0016311	dephosphorylation	0.173142	0.334042	0.26455	1	INPP5A
GO:0016462	pyrophosphatase activity	0.513157	0.610673	0.071736	1	ATP5F1A
GO:0016469	proton-transporting two-sector ATPase complex	0.0270666	0.198835	1.81818	1	ATP5F1A
GO:0016477	cell migration	0.561662	0.638557	0.0629327	1	ATP5F1A
GO:0016485	protein processing	0.125337	0.304961	0.374532	1	CPD
GO:0016604	nuclear body	0.361974	0.497389	0.113379	1	TOE1
GO:0016607	nuclear speck	0.20166	0.358299	0.223714	1	TOE1
GO:0016788	hydrolase activity, acting on ester bonds	0.015165	0.175546	0.269784	3	INPP5A, SEC23IP, TOE1
GO:0016791	phosphatase activity	0.207337	0.360013	0.21692	1	INPP5A
GO:0016796	exonuclease activity, active with either ribo- or deoxyribonucleic acids and producing 5'-phosphomonoesters	0.0319163	0.213896	1.53846	1	TOE1
GO:0016798	hydrolase activity, acting on glycosyl bonds	0.0732	0.263796	0.657895	1	MUTYH
GO:0016799	hydrolase activity, hydrolyzing N-glycosyl compounds	0.0192615	0.188664	2.5641	1	MUTYH
GO:0016817	hydrolase activity, acting on acid anhydrides	0.513938	0.609703	0.071582	1	ATP5F1A
GO:0016818	hydrolase activity, acting on acid anhydrides, in phosphorus-containing anhydrides	0.513938	0.609703	0.071582	1	ATP5F1A
GO:0016887	ATP hydrolysis activity	0.169356	0.333474	0.271003	1	ATP5F1A
GO:0017069	snRNA binding	0.0246335	0.200213	2	1	TOE1
GO:0017076	purine nucleotide binding	1	1	0.0443262	1	ATP5F1A
GO:0017111	nucleoside-triphosphatase activity	0.498094	0.602126	0.0747943	1	ATP5F1A
GO:0017171	serine hydrolase activity	0.151048	0.327843	0.306748	1	CPD
GO:0018130	heterocycle biosynthetic process	0.45506	0.573706	0.0697674	3	ATP5F1A, ESRRA, ZNF689
GO:0019104	DNA N-glycosylase activity	0.00695321	0.177075	7.14286	1	MUTYH
GO:0019219	regulation of nucleobase-containing compound metabolic process	1	1	0.0471032	2	ESRRA, ZNF689
GO:0019222	regulation of metabolic process	0.510121	0.608957	0.0282845	2	ESRRA, ZNF689
GO:0019438	aromatic compound biosynthetic process	0.456782	0.572101	0.0694766	3	ATP5F1A, ESRRA, ZNF689
GO:0019538	protein metabolic process	0.735693	0.74545	0.0355745	2	CPD, MRPL45
GO:0019637	organophosphate metabolic process	0.105992	0.297713	0.176523	2	ATP5F1A, INPP5A
GO:0019693	ribose phosphate metabolic process	0.23479	0.381659	0.188679	1	ATP5F1A
GO:0019751	polyol metabolic process	0.0666655	0.25986	0.724638	1	INPP5A
GO:0019866	organelle inner membrane	0.0320508	0.211093	0.345423	2	ATP5F1A, MRPL45
GO:0019899	enzyme binding	1	1	0.0453721	1	ATP5F1A
GO:0019904	protein domain specific binding	0.0492012	0.250598	0.273224	2	ESRRA, INPP5A
GO:0019932	second-messenger-mediated signaling	0.171041	0.331662	0.268097	1	INPP5A
GO:0022803	passive transmembrane transporter activity	0.317409	0.447418	0.132979	1	ATP5F1A
GO:0022857	transmembrane transporter activity	0.523483	0.607813	0.069735	1	ATP5F1A
GO:0022890	inorganic cation transmembrane transporter activity	0.354622	0.489045	0.116279	1	ATP5F1A
GO:0030097	hemopoiesis	0.391274	0.524445	0.102881	1	ESRRA
GO:0030099	myeloid cell differentiation	0.195127	0.349947	0.232019	1	ESRRA
GO:0030133	transport vesicle	0.203286	0.357858	0.221729	1	SEC23IP
GO:0030134	COPII-coated ER to Golgi transport vesicle	0.0482432	0.252451	1.0101	1	SEC23IP
GO:0030135	coated vesicle	0.153195	0.326931	0.302115	1	SEC23IP
GO:0030154	cell differentiation	1	1	0.0449135	2	ESRRA, ZNF689
GO:0030258	lipid modification	0.137625	0.314807	0.338983	1	INPP5A
GO:0030278	regulation of ossification	0.0615023	0.261043	0.787402	1	ESRRA
GO:0030316	osteoclast differentiation	0.0529978	0.253064	0.917431	1	ESRRA
GO:0030334	regulation of cell migration	0.394454	0.525022	0.101833	1	ATP5F1A
GO:0030335	positive regulation of cell migration	0.248	0.396385	0.177305	1	ATP5F1A
GO:0030425	dendrite	0.294093	0.438841	0.14556	1	INPP5A
GO:0030522	intracellular receptor signaling pathway	0.130623	0.302412	0.358423	1	ESRRA
GO:0030554	adenyl nucleotide binding	0.573146	0.645846	0.0610501	1	ATP5F1A
GO:0030658	transport vesicle membrane	0.110205	0.296467	0.429185	1	SEC23IP
GO:0030659	cytoplasmic vesicle membrane	0.477357	0.586336	0.0793021	1	SEC23IP
GO:0030662	coated vesicle membrane	0.100741	0.293764	0.471698	1	SEC23IP
GO:0030983	mismatched DNA binding	0.0074482	0.177826	6.66667	1	MUTYH
GO:0031090	organelle membrane	0.416431	0.544783	0.0779018	3	ATP5F1A, MRPL45, SEC23IP
GO:0031123	RNA 3'-end processing	0.0596183	0.261772	0.813008	1	TOE1
GO:0031224	intrinsic component of membrane	0.300002	0.434094	0.0164474	1	CPD
GO:0031323	regulation of cellular metabolic process	0.733273	0.750966	0.0337838	2	ESRRA, ZNF689
GO:0031325	positive regulation of cellular metabolic process	1	1	0.0305344	1	ESRRA
GO:0031326	regulation of cellular biosynthetic process	1	1	0.0461361	2	ESRRA, ZNF689
GO:0031328	positive regulation of cellular biosynthetic process	1	1	0.0463177	1	ESRRA
GO:0031410	cytoplasmic vesicle	1	1	0.0379651	1	SEC23IP
GO:0031960	response to corticosteroid	0.0911866	0.280914	0.52356	1	ATP5F1A
GO:0031966	mitochondrial membrane	0.0560514	0.261118	0.25413	2	ATP5F1A, MRPL45
GO:0031967	organelle envelope	0.13793	0.313625	0.15083	2	ATP5F1A, MRPL45
GO:0031981	nuclear lumen	0.707967	0.7349	0.0638162	3	ESRRA, MUTYH, TOE1
GO:0031982	vesicle	0.448104	0.566808	0.0709891	3	ATP5F1A, CPD, SEC23IP
GO:0032355	response to estradiol	0.0647909	0.257814	0.746269	1	ESRRA
GO:0032356	oxidized DNA binding	0.00546691	0.189851	9.09091	1	MUTYH
GO:0032357	oxidized purine DNA binding	0.00497103	0.189893	10	1	MUTYH
GO:0032404	mismatch repair complex binding	0.00695321	0.177075	7.14286	1	MUTYH
GO:0032405	MutLalpha complex binding	0.00497103	0.189893	10	1	MUTYH
GO:0032406	MutLbeta complex binding	0.00149365	0.142644	33.3333	1	MUTYH
GO:0032407	MutSalpha complex binding	0.00497103	0.189893	10	1	MUTYH
GO:0032408	MutSbeta complex binding	0.00149365	0.142644	33.3333	1	MUTYH
GO:0032543	mitochondrial translation	0.0643218	0.258641	0.75188	1	MRPL45
GO:0032553	ribonucleotide binding	1	1	0.0441891	1	ATP5F1A
GO:0032555	purine ribonucleotide binding	1	1	0.044603	1	ATP5F1A
GO:0032559	adenyl ribonucleotide binding	0.570359	0.644607	0.0615006	1	ATP5F1A
GO:0032774	RNA biosynthetic process	1	1	0.0534759	2	ESRRA, ZNF689
GO:0032868	response to insulin	0.127984	0.303663	0.3663	1	ESRRA
GO:0032869	cellular response to insulin stimulus	0.102551	0.296775	0.462963	1	ESRRA
GO:0032870	cellular response to hormone stimulus	0.0382054	0.214625	0.313972	2	ATP5F1A, ESRRA
GO:0033178	proton-transporting two-sector ATPase complex, catalytic domain	0.00942594	0.171462	5.26316	1	ATP5F1A
GO:0033554	cellular response to stress	1	1	0.0483793	1	MUTYH
GO:0033993	response to lipid	0.0814123	0.272803	0.205761	2	ATP5F1A, ESRRA
GO:0034039	8-oxo-7,8-dihydroguanine DNA N-glycosylase activity	0.000995991	0.190234	50	1	MUTYH
GO:0034220	ion transmembrane transport	0.49298	0.59974	0.0758725	1	ATP5F1A
GO:0034470	ncRNA processing	0.205314	0.358128	0.219298	1	TOE1
GO:0034472	snRNA 3'-end processing	0.0158291	0.172763	3.125	1	TOE1
GO:0034641	cellular nitrogen compound metabolic process	0.0198409	0.18948	0.104415	7	ATP5F1A, CPD, ESRRA, MRPL45, MUTYH, TOE1, ZNF689
GO:0034645	cellular macromolecule biosynthetic process	0.461873	0.574708	0.0829187	1	MRPL45
GO:0034654	nucleobase-containing compound biosynthetic process	0.447549	0.567986	0.0710901	3	ATP5F1A, ESRRA, ZNF689
GO:0034660	ncRNA metabolic process	0.282353	0.42464	0.152672	1	TOE1
GO:0035485	adenine/guanine mispair binding	0.000498107	0.190277	100	1	MUTYH
GO:0035556	intracellular signal transduction	1	1	0.0355366	1	INPP5A
GO:0035639	purine ribonucleoside triphosphate binding	1	1	0.0463392	1	ATP5F1A
GO:0035914	skeletal muscle cell differentiation	0.0367443	0.212672	1.33333	1	ZNF689
GO:0040012	regulation of locomotion	0.428456	0.55294	0.0915751	1	ATP5F1A
GO:0040017	positive regulation of locomotion	0.263657	0.414472	0.165289	1	ATP5F1A
GO:0042127	regulation of cell population proliferation	0.22129	0.370757	0.112045	2	ATP5F1A, ESRRA
GO:0042287	MHC protein binding	0.022195	0.197174	2.22222	1	ATP5F1A
GO:0042288	MHC class I protein binding	0.0123859	0.163152	4	1	ATP5F1A
GO:0042393	histone binding	0.126662	0.304306	0.37037	1	ZNF689
GO:0042578	phosphoric ester hydrolase activity	0.265546	0.414034	0.163934	1	INPP5A
GO:0042731	PH domain binding	0.00199109	0.152119	25	1	INPP5A
GO:0042776	proton motive force-driven mitochondrial ATP synthesis	0.033367	0.208954	1.47059	1	ATP5F1A
GO:0043005	neuron projection	0.536862	0.61586	0.0672495	1	INPP5A
GO:0043043	peptide biosynthetic process	0.319878	0.449241	0.131752	1	MRPL45
GO:0043067	regulation of programmed cell death	0.56095	0.639651	0.0630517	1	MUTYH
GO:0043069	negative regulation of programmed cell death	0.393184	0.525162	0.102249	1	MUTYH
GO:0043168	anion binding	1	1	0.0358809	1	ATP5F1A
GO:0043169	cation binding	0.0118783	0.168056	0.132275	6	CPD, ESRRA, MUTYH, SEC23IP, TOE1, ZNF689
GO:0043170	macromolecule metabolic process	0.532701	0.612927	0.0630186	6	CPD, ESRRA, MRPL45, MUTYH, TOE1, ZNF689
GO:0043227	membrane-bounded organelle	0.515349	0.607603	0.0590232	8	ATP5F1A, CPD, ESRRA, MRPL45, MUTYH, SEC23IP, TOE1, ZNF689
GO:0043228	non-membrane-bounded organelle	0.7376	0.745405	0.0548747	3	ESRRA, MRPL45, TOE1
GO:0043229	intracellular organelle	1	1	0.051573	7	ATP5F1A, ESRRA, MRPL45, MUTYH, SEC23IP, TOE1, ZNF689
GO:0043230	extracellular organelle	0.321746	0.448566	0.0867303	2	ATP5F1A, CPD
GO:0043231	intracellular membrane-bounded organelle	0.751685	0.755642	0.0560493	7	ATP5F1A, ESRRA, MRPL45, MUTYH, SEC23IP, TOE1, ZNF689
GO:0043232	intracellular non-membrane-bounded organelle	0.7376	0.745405	0.0548747	3	ESRRA, MRPL45, TOE1
GO:0043233	organelle lumen	0.16903	0.334556	0.0851499	5	ATP5F1A, ESRRA, MRPL45, MUTYH, TOE1
GO:0043401	steroid hormone mediated signaling pathway	0.0699379	0.261924	0.689655	1	ESRRA
GO:0043412	macromolecule modification	0.697957	0.738559	0.0247158	1	MUTYH
GO:0043434	response to peptide hormone	0.196356	0.350505	0.230415	1	ESRRA
GO:0043531	ADP binding	0.0182819	0.183782	2.7027	1	ATP5F1A
GO:0043532	angiostatin binding	0.00199109	0.152119	25	1	ATP5F1A
GO:0043534	blood vessel endothelial cell migration	0.0605607	0.262889	0.8	1	ATP5F1A
GO:0043535	regulation of blood vessel endothelial cell migration	0.0472897	0.250898	1.03093	1	ATP5F1A
GO:0043536	positive regulation of blood vessel endothelial cell migration	0.0290091	0.209085	1.69492	1	ATP5F1A
GO:0043542	endothelial cell migration	0.11334	0.298591	0.416667	1	ATP5F1A
GO:0043565	sequence-specific DNA binding	0.224511	0.372883	0.110988	2	ESRRA, ZNF689
GO:0043603	cellular amide metabolic process	0.123071	0.305279	0.161551	2	CPD, MRPL45
GO:0043604	amide biosynthetic process	0.369251	0.503764	0.110619	1	MRPL45
GO:0043647	inositol phosphate metabolic process	0.0304637	0.215503	1.6129	1	INPP5A
GO:0044249	cellular biosynthetic process	0.499789	0.60227	0.066379	4	ATP5F1A, ESRRA, MRPL45, ZNF689
GO:0044255	cellular lipid metabolic process	0.439501	0.561503	0.088574	1	INPP5A
GO:0044260	cellular macromolecule metabolic process	0.676342	0.721684	0.0599161	2	MRPL45, MUTYH
GO:0044262	cellular carbohydrate metabolic process	0.153624	0.326025	0.301205	1	INPP5A
GO:0044271	cellular nitrogen compound biosynthetic process	0.280907	0.424136	0.0795862	4	ATP5F1A, ESRRA, MRPL45, ZNF689
GO:0044282	small molecule catabolic process	0.192665	0.350467	0.235294	1	INPP5A
GO:0044391	ribosomal subunit	0.0966574	0.293041	0.492611	1	MRPL45
GO:0045007	depurination	0.00199109	0.152119	25	1	MUTYH
GO:0045121	membrane raft	0.167245	0.33803	0.274725	1	ATP5F1A
GO:0045171	intercellular bridge	0.0487196	0.251498	1	1	ESRRA
GO:0045184	establishment of protein localization	0.600133	0.658767	0.0568828	1	SEC23IP
GO:0045259	proton-transporting ATP synthase complex	0.0118931	0.162256	4.16667	1	ATP5F1A
GO:0045261	proton-transporting ATP synthase complex, catalytic core F(1)	0.00348206	0.190021	14.2857	1	ATP5F1A
GO:0045267	proton-transporting ATP synthase, catalytic core	0.000995991	0.190234	50	1	ATP5F1A
GO:0045333	cellular respiration	0.119135	0.301387	0.395257	1	ATP5F1A
GO:0045471	response to ethanol	0.0713372	0.262027	0.675676	1	ATP5F1A
GO:0045595	regulation of cell differentiation	0.579814	0.649527	0.059988	1	ESRRA
GO:0045637	regulation of myeloid cell differentiation	0.105259	0.300066	0.45045	1	ESRRA
GO:0045667	regulation of osteoblast differentiation	0.0638524	0.259485	0.757576	1	ESRRA
GO:0045670	regulation of osteoclast differentiation	0.0357805	0.216955	1.36986	1	ESRRA
GO:0045893	positive regulation of transcription, DNA-templated	0.609637	0.667282	0.0554939	1	ESRRA
GO:0045935	positive regulation of nucleobase-containing compound metabolic process	1	1	0.0462107	1	ESRRA
GO:0045944	positive regulation of transcription by RNA polymerase II	0.493791	0.598819	0.0757002	1	ESRRA
GO:0046030	inositol trisphosphate phosphatase activity	0.00695321	0.177075	7.14286	1	INPP5A
GO:0046034	ATP metabolic process	0.108858	0.299165	0.434783	1	ATP5F1A
GO:0046164	alcohol catabolic process	0.0290091	0.209085	1.69492	1	INPP5A
GO:0046174	polyol catabolic process	0.0153379	0.172326	3.22581	1	INPP5A
GO:0046390	ribose phosphate biosynthetic process	0.128864	0.302001	0.363636	1	ATP5F1A
GO:0046434	organophosphate catabolic process	0.0829245	0.270745	0.578035	1	INPP5A
GO:0046483	heterocycle metabolic process	0.178446	0.337458	0.0830151	5	ATP5F1A, ESRRA, MUTYH, TOE1, ZNF689
GO:0046486	glycerolipid metabolic process	0.209356	0.360243	0.214592	1	INPP5A
GO:0046488	phosphatidylinositol metabolic process	0.100288	0.294693	0.473934	1	INPP5A
GO:0046838	phosphorylated carbohydrate dephosphorylation	0.00991982	0.164755	5	1	INPP5A
GO:0046839	phospholipid dephosphorylation	0.0231711	0.196697	2.12766	1	INPP5A
GO:0046855	inositol phosphate dephosphorylation	0.00893184	0.170598	5.55556	1	INPP5A
GO:0046856	phosphatidylinositol dephosphorylation	0.0163201	0.173175	3.0303	1	INPP5A
GO:0046872	metal ion binding	0.0106202	0.162277	0.135227	6	CPD, ESRRA, MUTYH, SEC23IP, TOE1, ZNF689
GO:0046907	intracellular transport	0.580042	0.647883	0.059952	1	SEC23IP
GO:0046914	transition metal ion binding	0.11015	0.29842	0.172563	2	CPD, ESRRA
GO:0046933	proton-transporting ATP synthase activity, rotational mechanism	0.00991982	0.164755	5	1	ATP5F1A
GO:0048016	inositol phosphate-mediated signaling	0.033367	0.208954	1.47059	1	INPP5A
GO:0048193	Golgi vesicle transport	0.150618	0.328778	0.307692	1	SEC23IP
GO:0048513	animal organ development	1	1	0.0530363	2	ESRRA, ZNF689
GO:0048518	positive regulation of biological process	0.514263	0.6082	0.0304321	2	ATP5F1A, ESRRA
GO:0048519	negative regulation of biological process	1	1	0.0534378	3	ATP5F1A, INPP5A, MUTYH
GO:0048522	positive regulation of cellular process	0.733402	0.747093	0.0339789	2	ATP5F1A, ESRRA
GO:0048523	negative regulation of cellular process	0.717897	0.739182	0.0599281	3	ATP5F1A, INPP5A, MUTYH
GO:0048534	hematopoietic or lymphoid organ development	0.405465	0.535944	0.0983284	1	ESRRA
GO:0048545	response to steroid hormone	0.0143977	0.171873	0.529101	2	ATP5F1A, ESRRA
GO:0048583	regulation of response to stimulus	0.699078	0.731638	0.0235905	1	ESRRA
GO:0048584	positive regulation of response to stimulus	1	1	0.0421053	1	ESRRA
GO:0048731	system development	0.471119	0.582418	0.0215936	1	ESRRA
GO:0050673	epithelial cell proliferation	0.215384	0.367307	0.2079	1	ATP5F1A
GO:0050678	regulation of epithelial cell proliferation	0.184409	0.341962	0.246914	1	ATP5F1A
GO:0050680	negative regulation of epithelial cell proliferation	0.0713372	0.262027	0.675676	1	ATP5F1A
GO:0050793	regulation of developmental process	1	1	0.0381243	1	ESRRA
GO:0050794	regulation of cellular process	0.752498	0.754473	0.0433651	5	ATP5F1A, ESRRA, INPP5A, MUTYH, ZNF689
GO:0051171	regulation of nitrogen compound metabolic process	0.733153	0.752861	0.0335121	2	ESRRA, ZNF689
GO:0051173	positive regulation of nitrogen compound metabolic process	1	1	0.030021	1	ESRRA
GO:0051216	cartilage development	0.103002	0.295842	0.460829	1	ESRRA
GO:0051239	regulation of multicellular organismal process	0.646864	0.700006	0.0683527	2	ATP5F1A, ESRRA
GO:0051252	regulation of RNA metabolic process	1	1	0.0510986	2	ESRRA, ZNF689
GO:0051254	positive regulation of RNA metabolic process	1	1	0.0513875	1	ESRRA
GO:0051384	response to glucocorticoid	0.0806175	0.27253	0.595238	1	ATP5F1A
GO:0051536	iron-sulfur cluster binding	0.0367443	0.212672	1.33333	1	MUTYH
GO:0051539	4 iron, 4 sulfur cluster binding	0.0226831	0.196931	2.17391	1	MUTYH
GO:0051604	protein maturation	0.158329	0.328705	0.291545	1	CPD
GO:0051649	establishment of localization in cell	1	1	0.0449843	1	SEC23IP
GO:0052658	inositol-1,4,5-trisphosphate 5-phosphatase activity	0.00348206	0.190021	14.2857	1	INPP5A
GO:0052659	inositol-1,3,4,5-tetrakisphosphate 5-phosphatase activity	0.0029853	0.190064	16.6667	1	INPP5A
GO:0052743	inositol tetrakisphosphate phosphatase activity	0.00397861	0.189979	12.5	1	INPP5A
GO:0052745	inositol phosphate phosphatase activity	0.00991982	0.164755	5	1	INPP5A
GO:0055085	transmembrane transport	0.593534	0.657189	0.0578704	1	ATP5F1A
GO:0055086	nucleobase-containing small molecule metabolic process	0.294457	0.437675	0.145349	1	ATP5F1A
GO:0060255	regulation of macromolecule metabolic process	0.515794	0.604397	0.030755	2	ESRRA, ZNF689
GO:0060537	muscle tissue development	0.193076	0.34955	0.234742	1	ZNF689
GO:0060538	skeletal muscle organ development	0.0879815	0.275483	0.543478	1	ZNF689
GO:0060544	regulation of necroptotic process	0.0118931	0.162256	4.16667	1	MUTYH
GO:0060546	negative regulation of necroptotic process	0.00794297	0.168567	6.25	1	MUTYH
GO:0060547	negative regulation of necrotic cell death	0.0109069	0.160248	4.54545	1	MUTYH
GO:0060548	negative regulation of cell death	0.0990691	0.293367	0.183655	2	INPP5A, MUTYH
GO:0061061	muscle structure development	0.296275	0.436976	0.1443	1	ZNF689
GO:0061448	connective tissue development	0.137625	0.314807	0.338983	1	ESRRA
GO:0062098	regulation of programmed necrotic cell death	0.0133708	0.164762	3.7037	1	MUTYH
GO:0062099	negative regulation of programmed necrotic cell death	0.00843751	0.169638	5.88235	1	MUTYH
GO:0065010	extracellular membrane-bounded organelle	0.321746	0.448566	0.0867303	2	ATP5F1A, CPD
GO:0070008	serine-type exopeptidase activity	0.006458	0.176211	7.69231	1	CPD
GO:0070013	intracellular organelle lumen	0.16903	0.334556	0.0851499	5	ATP5F1A, ESRRA, MRPL45, MUTYH, TOE1
GO:0070062	extracellular exosome	0.316894	0.450013	0.0876808	2	ATP5F1A, CPD
GO:0070265	necrotic cell death	0.0319163	0.213896	1.53846	1	MUTYH
GO:0070266	necroptotic process	0.0192615	0.188664	2.5641	1	MUTYH
GO:0070727	cellular macromolecule localization	1	1	0.038432	1	SEC23IP
GO:0070887	cellular response to chemical stimulus	0.66703	0.713741	0.0622084	2	ATP5F1A, ESRRA
GO:0070997	neuron death	0.178167	0.338606	0.25641	1	INPP5A
GO:0071241	cellular response to inorganic substance	0.115572	0.298302	0.408163	1	ATP5F1A
GO:0071310	cellular response to organic substance	0.366406	0.501674	0.0788333	2	ATP5F1A, ESRRA
GO:0071375	cellular response to peptide hormone stimulus	0.148034	0.328773	0.31348	1	ESRRA
GO:0071383	cellular response to steroid hormone stimulus	0.00548837	0.174713	0.873362	2	ATP5F1A, ESRRA
GO:0071384	cellular response to corticosteroid stimulus	0.0357805	0.216955	1.36986	1	ATP5F1A
GO:0071385	cellular response to glucocorticoid stimulus	0.0314324	0.214414	1.5625	1	ATP5F1A
GO:0071396	cellular response to lipid	0.0365716	0.214929	0.321543	2	ATP5F1A, ESRRA
GO:0071407	cellular response to organic cyclic compound	0.0362483	0.216357	0.323102	2	ATP5F1A, ESRRA
GO:0071417	cellular response to organonitrogen compound	0.290808	0.435642	0.147493	1	ESRRA
GO:0071495	cellular response to endogenous stimulus	0.156224	0.326107	0.139762	2	ATP5F1A, ESRRA
GO:0071545	inositol phosphate catabolic process	0.00991982	0.164755	5	1	INPP5A
GO:0071548	response to dexamethasone	0.026094	0.195449	1.88679	1	ATP5F1A
GO:0071549	cellular response to dexamethasone stimulus	0.0153379	0.172326	3.22581	1	ATP5F1A
GO:0071702	organic substance transport	1	1	0.0385802	1	SEC23IP
GO:0071705	nitrogen compound transport	1	1	0.0468384	1	SEC23IP
GO:0071731	response to nitric oxide	0.0118931	0.162256	4.16667	1	ATP5F1A
GO:0071732	cellular response to nitric oxide	0.00942594	0.171462	5.26316	1	ATP5F1A
GO:0072521	purine-containing compound metabolic process	0.235573	0.381308	0.18797	1	ATP5F1A
GO:0072522	purine-containing compound biosynthetic process	0.12622	0.305166	0.371747	1	ATP5F1A
GO:0080090	regulation of primary metabolic process	0.733329	0.749015	0.0325627	2	ESRRA, ZNF689
GO:0090132	epithelium migration	0.151478	0.326919	0.30581	1	ATP5F1A
GO:0090304	nucleic acid metabolic process	0.303623	0.43603	0.0755715	4	ESRRA, MUTYH, TOE1, ZNF689
GO:0090305	nucleic acid phosphodiester bond hydrolysis	0.143711	0.321038	0.323625	1	TOE1
GO:0090407	organophosphate biosynthetic process	0.299898	0.437255	0.142248	1	ATP5F1A
GO:0090501	RNA phosphodiester bond hydrolysis	0.0902719	0.280357	0.529101	1	TOE1
GO:0090503	RNA phosphodiester bond hydrolysis, exonucleolytic	0.0231711	0.196697	2.12766	1	TOE1
GO:0097300	programmed necrotic cell death	0.0231711	0.196697	2.12766	1	MUTYH
GO:0097305	response to alcohol	0.128864	0.302001	0.363636	1	ATP5F1A
GO:0097447	dendritic tree	0.294821	0.436517	0.145138	1	INPP5A
GO:0097659	nucleic acid-templated transcription	1	1	0.0537201	2	ESRRA, ZNF689
GO:0097708	intracellular vesicle	1	1	0.0379363	1	SEC23IP
GO:0098531	ligand-activated transcription factor activity	0.0309481	0.214949	1.5873	1	ESRRA
GO:0098588	bounding membrane of organelle	1	1	0.0445434	1	SEC23IP
GO:0098655	cation transmembrane transport	0.421797	0.549919	0.0934579	1	ATP5F1A
GO:0098660	inorganic ion transmembrane transport	0.408267	0.537787	0.0974659	1	ATP5F1A
GO:0098662	inorganic cation transmembrane transport	0.377105	0.509025	0.107759	1	ATP5F1A
GO:0098796	membrane protein complex	0.523227	0.609369	0.0697837	1	ATP5F1A
GO:0098798	mitochondrial protein-containing complex	0.00979358	0.170052	0.647249	2	ATP5F1A, MRPL45
GO:0098800	inner mitochondrial membrane protein complex	0.0792308	0.270234	0.606061	1	ATP5F1A
GO:0098857	membrane microdomain	0.167668	0.335336	0.273973	1	ATP5F1A
GO:0120025	plasma membrane bounded cell projection	1	1	0.0414079	1	INPP5A
GO:0140053	mitochondrial gene expression	0.0792308	0.270234	0.606061	1	MRPL45
GO:0140097	catalytic activity, acting on DNA	0.15491	0.326937	0.298507	1	MUTYH
GO:0140098	catalytic activity, acting on RNA	0.193897	0.349381	0.233645	1	TOE1
GO:0140110	transcription regulator activity	0.32873	0.454981	0.0853971	2	ESRRA, ZNF689
GO:0140513	nuclear protein-containing complex	0.515757	0.606213	0.0712251	1	ATP5F1A
GO:1900076	regulation of cellular response to insulin stimulus	0.0343331	0.211536	1.42857	1	ESRRA
GO:1900078	positive regulation of cellular response to insulin stimulus	0.0133708	0.164762	3.7037	1	ESRRA
GO:1901135	carbohydrate derivative metabolic process	0.456716	0.5739	0.0841751	1	ATP5F1A
GO:1901137	carbohydrate derivative biosynthetic process	0.303504	0.437504	0.140252	1	ATP5F1A
GO:1901214	regulation of neuron death	0.158756	0.326046	0.290698	1	INPP5A
GO:1901215	negative regulation of neuron death	0.109756	0.299478	0.431034	1	INPP5A
GO:1901265	nucleoside phosphate binding	1	1	0.0396511	1	ATP5F1A
GO:1901293	nucleoside phosphate biosynthetic process	0.155338	0.326039	0.297619	1	ATP5F1A
GO:1901360	organic cyclic compound metabolic process	0.304782	0.436055	0.0788768	5	ATP5F1A, ESRRA, MUTYH, TOE1, ZNF689
GO:1901362	organic cyclic compound biosynthetic process	0.472362	0.582072	0.0670241	3	ATP5F1A, ESRRA, ZNF689
GO:1901564	organonitrogen compound metabolic process	1	1	0.0448699	3	ATP5F1A, CPD, MRPL45
GO:1901566	organonitrogen compound biosynthetic process	0.232115	0.378922	0.108578	2	ATP5F1A, MRPL45
GO:1901575	organic substance catabolic process	1	1	0.0447427	1	INPP5A
GO:1901576	organic substance biosynthetic process	0.504127	0.605586	0.0655523	4	ATP5F1A, ESRRA, MRPL45, ZNF689
GO:1901615	organic hydroxy compound metabolic process	0.264791	0.414549	0.164474	1	INPP5A
GO:1901616	organic hydroxy compound catabolic process	0.0415506	0.230034	1.17647	1	INPP5A
GO:1901652	response to peptide	0.232044	0.380433	0.191205	1	ESRRA
GO:1901653	cellular response to peptide	0.176913	0.337904	0.258398	1	ESRRA
GO:1901654	response to ketone	0.10661	0.297264	0.444444	1	ATP5F1A
GO:1901655	cellular response to ketone	0.0539461	0.254413	0.900901	1	ATP5F1A
GO:1901698	response to nitrogen compound	0.113057	0.299914	0.169924	2	ATP5F1A, ESRRA
GO:1901699	cellular response to nitrogen compound	0.0499318	0.250973	0.271003	2	ATP5F1A, ESRRA
GO:1901700	response to oxygen-containing compound	0.218453	0.369244	0.112994	2	ATP5F1A, ESRRA
GO:1901701	cellular response to oxygen-containing compound	0.128252	0.302421	0.157604	2	ATP5F1A, ESRRA
GO:1902105	regulation of leukocyte differentiation	0.151908	0.326004	0.304878	1	ESRRA
GO:1902170	cellular response to reactive nitrogen species	0.0104135	0.165748	4.7619	1	ATP5F1A
GO:1902600	proton transmembrane transport	0.0815409	0.270858	0.588235	1	ATP5F1A
GO:1902680	positive regulation of RNA biosynthetic process	0.610917	0.666773	0.0553097	1	ESRRA
GO:1903506	regulation of nucleic acid-templated transcription	0.697561	0.74019	0.0554785	2	ESRRA, ZNF689
GO:1903508	positive regulation of nucleic acid-templated transcription	0.609637	0.667282	0.0554939	1	ESRRA
GO:1903561	extracellular vesicle	0.321552	0.449937	0.0867679	2	ATP5F1A, CPD
GO:1903706	regulation of hemopoiesis	0.193897	0.349381	0.233645	1	ESRRA
GO:1990837	sequence-specific double-stranded DNA binding	0.202115	0.357445	0.118835	2	ESRRA, ZNF689
GO:2000026	regulation of multicellular organismal development	0.530594	0.614203	0.0683995	1	ESRRA
GO:2000145	regulation of cell motility	0.413528	0.542844	0.0958773	1	ATP5F1A
GO:2000147	positive regulation of cell motility	0.257201	0.405995	0.170068	1	ATP5F1A
GO:2001141	regulation of RNA biosynthetic process	0.698294	0.734844	0.0553403	2	ESRRA, ZNF689
KEGG:00190	Oxidative phosphorylation	0.0647909	0.257814	0.746269	1	ATP5F1A
KEGG:00562	Inositol phosphate metabolism	0.0357805	0.216955	1.36986	1	INPP5A
KEGG:03410	Base excision repair	0.0163201	0.173175	3.0303	1	MUTYH
KEGG:04070	Phosphatidylinositol signaling system	0.0472897	0.250898	1.03093	1	INPP5A
KEGG:04714	Thermogenesis	0.109756	0.299478	0.431034	1	ATP5F1A
KEGG:04910	Insulin signaling pathway	0.0661972	0.260694	0.729927	1	INPP5A
KEGG:05010	Alzheimer disease	0.175658	0.337193	0.260417	1	ATP5F1A
KEGG:05012	Parkinson disease	0.124896	0.305834	0.37594	1	ATP5F1A
KEGG:05014	Amyotrophic lateral sclerosis	0.167245	0.33803	0.274725	1	ATP5F1A
KEGG:05016	Huntington disease	0.14241	0.321897	0.326797	1	ATP5F1A
KEGG:05020	Prion disease	0.127984	0.303663	0.3663	1	ATP5F1A
KEGG:05022	Pathways of neurodegeneration	0.21338	0.36552	0.210084	1	ATP5F1A
KEGG:05168	Herpes simplex virus 1 infection	0.220974	0.371859	0.20202	1	ZNF689
KEGG:05208	Chemical carcinogenesis	0.10571	0.299119	0.44843	1	ATP5F1A
KEGG:05415	Diabetic cardiomyopathy	0.0966574	0.293041	0.492611	1	ATP5F1A
